# The gene signatures of human alpha cells in types 1 and 2 diabetes indicate disease-specific pathways of alpha cell dysfunction

**DOI:** 10.1101/2022.02.22.481528

**Authors:** Emanuele Bosi, Piero Marchetti, Guy A. Rutter, Decio L. Eizirik

## Abstract

Glucagon secretion is perturbed in both type 1 and type 2 diabetes (T1D, T2D) the pathophysiological changes at the level of individual pancreatic alpha cells are still largely obscure. Using recently-curated single-cell RNA data from human donors with either T1D or T2D and appropriate controls, we leveraged alpha cell transcriptomic alterations consistent with both common and discrete pathways. Firstly, altered expression of genes associated with alpha cell identity (*ARX, MAFB*) was common to both diseases. In contrast, increased expression of cytokine-regulated genes and genes involved in glucagon biosynthesis and processing were apparent in T1D, whereas mitochondrial genes associated with reactive oxygen species generation (*COX7B, NQO2*) were dysregulated in alpha cells from T2D patients. Conversely, T1D alpha cells displayed alterations in genes associated with autoimmune-induced ER stress (*ERLEC1, HSP90*) whilst those from T2D patients showed changes in glycolytic and citrate cycle genes (*LDH, PDHB, PDK4*) which were unaffected in T1D. These findings suggest that despite some similarities related to loss-of-function, the alterations of alpha cells present important disease-specific signatures, suggesting that they are secondary to the main pathogenic events characteristic to each disease, namely immune-mediated-or metabolic-mediated-stress in respectively T1D and T2D.
