## Supplementary Table 1 for "The gene signatures of human alpha cells in types 1 and 2 diabetes indicate disease-specific pathways of alpha cell dysfunction"

### Sheet: Donor features
HPAP ID	Dataset	Sex	Age	Etnicity	BMI	Diabetes	HbA1c	AAb+	Single-cell Technology
HPAP-012	T1D	F	18	Caucasian	29.6	ND	4.5	0	Fluidigm C1 800HT mRNA
HPAP-034	T1D	M	13	Caucasian	18.6	ND	5.2	0	10x Chromium 3p RNA-Seq V2
HPAP-036	T1D	F	23	Caucasian	16	ND	5.2	0	10x Chromium 3p RNA-Seq V2
HPAP-039	T1D	F	5	Caucasian	16.3	ND	6.8	0	10x Chromium 3p RNA-Seq V3
HPAP-052	T1D	M	27	AfroAmerican	38.7	ND	5.2	0	10x Chromium 3p RNA-Seq V3
HPAP-056	T1D	M	33	Caucasian	32.89	ND	5.6	0	10x Chromium 3p RNA-Seq V3
HPAP-015	T1D	M	29	Caucasian	22.03	T1D	NA	1	Fluidigm C1 800HT mRNA
HPAP-020	T1D	M	14	Caucasian	13.2	T1D	NA	4	10x Chromium 3p RNA-Seq V2
HPAP-021	T1D	F	13	Caucasian	21.4	T1D	NA	-1	10x Chromium 3p RNA-Seq V2
HPAP-023	T1D	F	17	Caucasian	21.35	T1D	8.9	1	10x Chromium 3p RNA-Seq V2
HPAP-028	T1D	M	4	Caucasian	17.3	T1D	9.8	-1	10x Chromium 3p RNA-Seq V2
HPAP-032	T1D	F	10	Caucasian	16.3	T1D	9	2	10x Chromium 3p RNA-Seq V2
HPAP-055	T1D	M	24	Hispanic	27.9	T1D	10.4	4	10x Chromium 3p RNA-Seq V3
HPAP-053	T2D	F	58	Caucasian	24.2	ND	5.6	0	10x Chromium 3p RNA-Seq V3
HPAP-054	T2D	F	40	Caucasian	30.8	ND	4.8	0	10x Chromium 3p RNA-Seq V3
HPAP-059	T2D	M	35	Caucasian	37.8	ND		0	10x Chromium 3p RNA-Seq V3
HPAP-006	T2D	M	46	Caucasian	19.1	ND	5.3	0	Fluidigm C1 800HT mRNA
HPAP-014	T2D	F	43	Caucaisan	30.9	ND	5.7	0	Fluidigm C1 800HT mRNA
HPAP-051	T2D	F	43	African American	45.5	T2D	6.7	0	10x Chromium 3p RNA-Seq V3
HPAP-057	T2D	F	50	Caucasian	30.5	T2D	5.8	0	10x Chromium 3p RNA-Seq V3
HPAP-058	T2D	F	34	African American	29.3	T2D	9.4	-1	10x Chromium 3p RNA-Seq V3
HPAP-001	T2D	M	47	Caucasian	32.2	T2D	5.7	0	Fluidigm C1 800HT mRNA
HPAP-007	T2D	F	65	Caucasian	42.6	T2D	5.9	-1	Fluidigm C1 800HT mRNA

### Sheet: Features of T1D and T2D dataset
	T1D dataset		T2D dataset
	T1D	Control T1D	T2D	Control T2D
N	7	6	5	5
sex (M/F)	2021-04-03	2021-03-03	2021-01-04	2021-02-03
Age (mean + SD)	15.9+8.4	19.8+10.0	47.8+11.3	44.4+8.6
BMI (mean + SD)	19.9+4.8	25.3+9.7	36.2+7.5	28.6+7.1
Technology (10X.3, 10X.2, Fluidigm)	1,5,1	3,2,1	3,0,2	3,0,2
