## Supplementary Table 2 for "The gene signatures of human alpha cells in types 1 and 2 diabetes indicate disease-specific pathways of alpha cell dysfunction"

### Sheet: Sheet1
	Lower bounds		Upper bound
HPAP ID	Genes	Reads	Genes	Reads	Mitochondrial fraction
HPAP-012	2000	80000	6000	800000	0.3
HPAP-034	2000	10000	4500	60000	0.1
HPAP-036	1800	10000	4200	35000	0.1
HPAP-039	1800	10000	4000	30000	0.125
HPAP-052	3000	20000	7000	80000	0.1
HPAP-056	2500	10000	7000	70000	0.15
HPAP-015	2300	200000	9000	1600000	0.4
HPAP-020	1500	10000	7000	60000	0.1
HPAP-021	2000	10000	7000	60000	0.1
HPAP-023	1000	5000	5000	25000	0.1
HPAP-028	1000	10000	6000	60000	0.2
HPAP-032	1500	10000	6000	50000	0.1
HPAP-055	2000	10000	6000	70000	0.1
HPAP-053	2000	10000	9000	80000	0.15
HPAP-054	2000	10000	10000	80000	0.15
HPAP-059	2000	10000	8000	80000	0.15
HPAP-006	2000	100000	9000	1000000	0.2
HPAP-014	2000	125000	9000	1000000	0.2
HPAP-051	2000	10000	9000	150000	0.15
HPAP-057	2000	10000	9000	150000	0.15
HPAP-058	2000	10000	9000	150000	0.15
HPAP-001	2000	80000	7000	1500000	0.25
HPAP-007	2000	100000	8000	1000000	0.25
