## Supplementary Table 3 for "The gene signatures of human alpha cells in types 1 and 2 diabetes indicate disease-specific pathways of alpha cell dysfunction"

### Sheet: Sheet1
alpha cells	HPAP ID	Dataset	Diabetes	Single-cell Technology
215	HPAP-012	T1D	ND	Fluidigm C1 800HT mRNA
158	HPAP-015	T1D	T1D	Fluidigm C1 800HT mRNA
547	HPAP-020	T1D	T1D	10x Chromium 3p RNA-Seq V2
366	HPAP-021	T1D	T1D	10x Chromium 3p RNA-Seq V2
34	HPAP-023	T1D	T1D	10x Chromium 3p RNA-Seq V2
16	HPAP-028	T1D	T1D	10x Chromium 3p RNA-Seq V2
5	HPAP-032	T1D	T1D	10x Chromium 3p RNA-Seq V2
29	HPAP-034	T1D	ND	10x Chromium 3p RNA-Seq V2
50	HPAP-036	T1D	ND	10x Chromium 3p RNA-Seq V2
3	HPAP-039	T1D	ND	10x Chromium 3p RNA-Seq V3
150	HPAP-052	T1D	ND	10x Chromium 3p RNA-Seq V3
420	HPAP-055	T1D	T1D	10x Chromium 3p RNA-Seq V3
369	HPAP-056	T1D	ND	10x Chromium 3p RNA-Seq V3
23	HPAP-001	T2D	T2D	Fluidigm C1 800HT mRNA
16	HPAP-006	T2D	ND	Fluidigm C1 800HT mRNA
376	HPAP-007	T2D	T2D	Fluidigm C1 800HT mRNA
69	HPAP-014	T2D	ND	Fluidigm C1 800HT mRNA
439	HPAP-051	T2D	T2D	10x Chromium 3p RNA-Seq V3
280	HPAP-053	T2D	ND	10x Chromium 3p RNA-Seq V3
73	HPAP-054	T2D	ND	10x Chromium 3p RNA-Seq V3
210	HPAP-057	T2D	T2D	10x Chromium 3p RNA-Seq V3
164	HPAP-058	T2D	T2D	10x Chromium 3p RNA-Seq V3
107	HPAP-059	T2D	ND	10x Chromium 3p RNA-Seq V3
