## Supplementary Table 4 for "The gene signatures of human alpha cells in types 1 and 2 diabetes indicate disease-specific pathways of alpha cell dysfunction"

### Sheet: Sheet1
Ensemble Gene ID	Gene symbol	Fold-change	P-value	FDR
ENSG00000170345	FOS	-2.24559	1.91471e-15	3.90602e-12
ENSG00000243449	C4orf48	-6.27473	2.49332e-15	3.90602e-12
ENSG00000184897	H1FX	-1.70541	1.31331e-14	1.63455e-11
ENSG00000108518	PFN1	-1.22234	2.03154e-14	2.10705e-11
ENSG00000099624	ATP5D	-1.21958	2.4939e-14	2.21708e-11
ENSG00000205581	HMGN1	-1.38248	3.53138e-14	2.74697e-11
ENSG00000172354	GNB2	-1.03847	9.70823e-14	5.8754e-11
ENSG00000111786	SRSF9	-2.83569	1.08375e-13	5.8754e-11
ENSG00000171222	SCAND1	-5.02245	1.5541e-13	7.43934e-11
ENSG00000235162	C12orf75	-1.39848	1.88053e-13	8.35896e-11
ENSG00000186395	KRT10	-6.29292	2.40515e-13	9.35453e-11
ENSG00000214026	MRPL23	-0.74388	8.08509e-13	2.39588e-10
ENSG00000159335	PTMS	-0.910687	9.25923e-13	2.52614e-10
ENSG00000132507	EIF5A	-0.94974	1.22894e-12	3.05908e-10
ENSG00000250479	CHCHD10	-0.768074	1.57603e-12	3.63247e-10
ENSG00000224877	C17orf89	-0.705879	1.81627e-12	3.92872e-10
ENSG00000174871	CNIH2	-0.627183	1.83084e-12	3.92872e-10
ENSG00000120129	DUSP1	-0.895277	2.89133e-12	5.80411e-10
ENSG00000107281	NPDC1	-1.09833	4.73956e-12	8.67479e-10
ENSG00000104723	TUSC3	-1.09979	6.5898e-12	1.13912e-09
ENSG00000161547	SRSF2	-0.859162	1.12527e-11	1.84278e-09
ENSG00000179271	GADD45GIP1	-0.654628	1.16742e-11	1.86278e-09
ENSG00000158747	NBL1	-0.684934	1.28463e-11	1.99856e-09
ENSG00000108561	C1QBP	-0.800058	1.50314e-11	2.28147e-09
ENSG00000126005	MMP24-AS1	-0.599689	1.69019e-11	2.5043e-09
ENSG00000170293	CMTM8	-0.584504	2.28162e-11	3.30198e-09
ENSG00000186480	INSIG1	-0.746374	2.40614e-11	3.40305e-09
ENSG00000117289	TXNIP	-0.965105	2.64402e-11	3.65638e-09
ENSG00000171223	JUNB	-0.883697	4.01035e-11	5.08559e-09
ENSG00000102109	PCSK1N	-2.33313	4.08613e-11	5.08559e-09
ENSG00000108551	RASD1	-0.819556	5.0566e-11	5.82726e-09
ENSG00000117691	NENF	-7.40404	6.03281e-11	6.36308e-09
ENSG00000099901	RANBP1	-0.568086	7.14971e-11	7.06233e-09
ENSG00000130748	TMEM160	-0.631183	1.86497e-10	1.53593e-08
ENSG00000067064	IDI1	-0.659826	2.6435e-10	2.05631e-08
ENSG00000105290	APLP1	-0.522265	4.12536e-10	2.69665e-08
ENSG00000180773	SLC36A4	-0.50428	4.54325e-10	2.78512e-08
ENSG00000183036	PCP4	-0.946725	5.04201e-10	3.01696e-08
ENSG00000185262	UBALD2	-0.648	6.15824e-10	3.41833e-08
ENSG00000169021	UQCRFS1	-0.508961	9.10023e-10	4.4945e-08
ENSG00000126934	MAP2K2	-0.598477	9.47759e-10	4.64402e-08
ENSG00000107262	BAG1	-0.50411	1.02613e-09	4.98878e-08
ENSG00000198363	ASPH	-0.624601	1.29908e-09	5.93306e-08
ENSG00000074071	MRPS34	-0.51995	1.44721e-09	6.52609e-08
ENSG00000135447	PPP1R1A	-0.700227	1.62986e-09	7.1427e-08
ENSG00000123144	C19orf43	-0.621325	1.78442e-09	7.55405e-08
ENSG00000155093	PTPRN2	-1.1268	2.0455e-09	8.37615e-08
ENSG00000125520	SLC2A4RG	-0.788826	2.04592e-09	8.37615e-08
ENSG00000163497	FEV	-0.602129	2.16218e-09	8.73717e-08
ENSG00000166848	TERF2IP	-0.532184	3.09283e-09	1.14917e-07
ENSG00000182512	GLRX5	-0.506283	3.13931e-09	1.14917e-07
ENSG00000156113	KCNMA1	-0.541033	3.6257e-09	1.28797e-07
ENSG00000101439	CST3	-1.56631	3.77267e-09	1.3264e-07
ENSG00000115457	IGFBP2	-1.41895	4.75522e-09	1.60825e-07
ENSG00000172247	C1QTNF4	-0.623198	5.92065e-09	1.86082e-07
ENSG00000125827	TMX4	-0.778621	6.00173e-09	1.86744e-07
ENSG00000057757	PITHD1	-0.509621	6.17766e-09	1.89377e-07
ENSG00000179091	CYC1	-0.555606	7.16399e-09	2.1029e-07
ENSG00000130643	CALY	-0.532652	1.24694e-08	3.13878e-07
ENSG00000197111	PCBP2	-0.904969	1.27327e-08	3.14852e-07
ENSG00000183741	CBX6	-0.957182	1.42887e-08	3.43315e-07
ENSG00000100650	SRSF5	-0.524515	1.62195e-08	3.7803e-07
ENSG00000197982	C1orf122	-0.511789	2.21742e-08	4.92822e-07
ENSG00000114353	GNAI2	-0.634734	3.58088e-08	6.96369e-07
ENSG00000010438	PRSS3	-0.680808	4.02604e-08	7.51333e-07
ENSG00000149485	FADS1	-0.609505	4.69698e-08	8.30377e-07
ENSG00000109472	CPE	-1.15749	4.939e-08	8.60935e-07
ENSG00000125851	PCSK2	-1.06958	5.60584e-08	9.47966e-07
ENSG00000100604	CHGA	-1.19339	6.31337e-08	1.03663e-06
ENSG00000120738	EGR1	-1.39139	6.88727e-08	1.09615e-06
ENSG00000172016	REG3A	-1.54892	7.39073e-08	1.15269e-06
ENSG00000053371	AKR7A2	-0.771091	7.68771e-08	1.18125e-06
ENSG00000136156	ITM2B	-1.19352	7.78624e-08	1.1908e-06
ENSG00000165516	KLHDC2	-0.537901	8.55124e-08	1.25802e-06
ENSG00000167996	FTH1	-0.841744	1.22185e-07	1.65426e-06
ENSG00000130522	JUND	-1.22187	1.26799e-07	1.68804e-06
ENSG00000172023	REG1B	-1.59836	1.48585e-07	1.91835e-06
ENSG00000105968	H2AFV	-0.542711	2.00406e-07	2.42632e-06
ENSG00000092068	SLC7A8	-0.55958	3.86536e-07	4.00236e-06
ENSG00000140988	RPS2	-0.666052	5.58654e-07	5.34025e-06
ENSG00000242265	PEG10	-0.748583	5.97351e-07	5.60681e-06
ENSG00000103266	STUB1	-0.580115	6.3394e-07	5.85313e-06
ENSG00000137409	MTCH1	-0.560576	6.74987e-07	6.1053e-06
ENSG00000164756	SLC30A8	-1.07617	6.89008e-07	6.17824e-06
ENSG00000198408	MGEA5	-0.765246	6.96582e-07	6.2282e-06
ENSG00000163499	CRYBA2	-1.57333	7.79047e-07	6.72401e-06
ENSG00000007520	TSR3	-0.675104	1.16961e-06	9.30751e-06
ENSG00000140319	SRP14	-1.12988	1.75789e-06	1.27946e-05
ENSG00000145730	PAM	-0.553047	2.24672e-06	1.51313e-05
ENSG00000154277	UCHL1	-1.13784	3.10775e-06	1.92242e-05
ENSG00000134202	GSTM3	-0.766795	3.5549e-06	2.12508e-05
ENSG00000077264	PAK3	-0.509028	3.70627e-06	2.19513e-05
ENSG00000168928	CTRB2	-1.30166	3.79567e-06	2.23718e-05
ENSG00000128951	DUT	-0.629961	3.8111e-06	2.23952e-05
ENSG00000074842	C19orf10	-0.865399	4.02419e-06	2.347e-05
ENSG00000155130	MARCKS	-0.837787	4.05683e-06	2.35941e-05
ENSG00000160888	IER2	-0.543959	4.25764e-06	2.451e-05
ENSG00000167642	SPINT2	-0.588282	4.30079e-06	2.47127e-05
ENSG00000169230	PRELID1	-0.519773	4.74848e-06	2.66695e-05
ENSG00000176407	KCMF1	-0.83101	5.77707e-06	3.10724e-05
ENSG00000168792	ABHD15	-0.739852	6.82676e-06	3.53435e-05
ENSG00000069275	NUCKS1	-0.679978	7.02638e-06	3.6029e-05
ENSG00000116649	SRM	-1.05906	7.12299e-06	3.63629e-05
ENSG00000009950	MLXIPL	-0.553595	8.18477e-06	4.0582e-05
ENSG00000132718	SYT11	-0.611813	1.15871e-05	5.33726e-05
ENSG00000213741	RPS29	-0.84567	1.20628e-05	5.47532e-05
ENSG00000250591	PRSS3P1	-1.07215	1.38294e-05	6.0606e-05
ENSG00000196090	PTPRT	-0.552767	1.44589e-05	6.26152e-05
ENSG00000136842	TMOD1	-0.55213	1.75226e-05	7.23096e-05
ENSG00000167671	UBXN6	-0.754598	1.93432e-05	7.8215e-05
ENSG00000174165	ZDHHC24	-0.765648	2.67528e-05	0.000101638
ENSG00000170899	GSTA4	-0.650085	2.79091e-05	0.000104973
ENSG00000169045	HNRNPH1	-0.654891	3.53175e-05	0.00012516
ENSG00000160991	ORAI2	-0.769506	3.84387e-05	0.000134611
ENSG00000151502	VPS26B	-0.526801	4.36738e-05	0.000150156
ENSG00000099194	SCD	-1.00415	4.41782e-05	0.000151639
ENSG00000179222	MAGED1	-0.972105	4.70647e-05	0.000158981
ENSG00000171853	TRAPPC12	-0.619151	6.72662e-05	0.000213702
ENSG00000149212	SESN3	-0.536671	9.1558e-05	0.000275515
ENSG00000161202	DVL3	-0.609213	0.000116055	0.000332509
ENSG00000169592	INO80E	-1.06211	0.000119635	0.000340572
ENSG00000169862	CTNND2	-0.868685	0.00013638	0.000380372
ENSG00000170921	TANC2	-0.683076	0.000315084	0.000757345
ENSG00000114541	FRMD4B	-0.676007	0.000342319	0.000812143
ENSG00000111707	SUDS3	-0.683724	0.000345541	0.000819475
ENSG00000168925	CTRB1	-0.591817	0.000435253	0.000999845
ENSG00000164972	C9orf24	-0.657531	0.000592327	0.00130897
ENSG00000182606	TRAK1	-0.827368	0.000620901	0.00136243
ENSG00000184205	TSPYL2	-0.555496	0.00079091	0.00167981
ENSG00000152253	SPC25	-1.18403	0.000965499	0.0020061
ENSG00000099812	MISP	-0.510294	0.000980714	0.00203297
ENSG00000121390	PSPC1	-0.608402	0.00124628	0.0025099
ENSG00000169692	AGPAT2	-0.531207	0.00125403	0.00252306
ENSG00000263244	RP11-473I1.10	-0.619846	0.00125907	0.00253238
ENSG00000124222	STX16	-0.733672	0.00126241	0.0025377
ENSG00000144406	UNC80	-0.677202	0.00128223	0.00257396
ENSG00000141759	TXNL4A	-0.859435	0.00133597	0.00266211
ENSG00000131979	GCH1	-0.667194	0.00137272	0.00272312
ENSG00000155816	FMN2	-0.531365	0.00139361	0.00275666
ENSG00000158856	DMTN	-0.579001	0.00172285	0.00332444
ENSG00000177565	TBL1XR1	-0.638642	0.00174437	0.00335866
ENSG00000102038	SMARCA1	-0.50498	0.00178335	0.00342207
ENSG00000138175	ARL3	-0.58892	0.00274975	0.0050145
ENSG00000157542	KCNJ6	-0.5311	0.00276053	0.00502745
ENSG00000130638	ATXN10	-0.57951	0.00286992	0.00520534
ENSG00000175182	FAM131A	-0.583407	0.00337616	0.00601657
ENSG00000160789	LMNA	-0.61682	0.00601293	0.0101378
ENSG00000103502	CDIPT	-0.522623	0.00927052	0.0149496
ENSG00000140367	UBE2Q2	-0.573165	0.0141433	0.0217211
ENSG00000167552	TUBA1A	-0.776958	0.0173807	0.0261067
ENSG00000173542	MOB1B	-0.510932	0.0181222	0.0271289
ENSG00000185787	MORF4L1	-2.4902	0.0194657	0.0289312
ENSG00000060339	CCAR1	-0.511726	0.0277584	0.0399769
ENSG00000105472	CLEC11A	0.545723	3.55737e-10	2.4897e-08
ENSG00000129932	DOHH	0.526474	1.8602e-09	7.82163e-08
ENSG00000185222	WBP5	0.520311	1.9493e-09	8.14126e-08
ENSG00000157036	EXOG	0.810772	2.3322e-09	9.24413e-08
ENSG00000104763	ASAH1	0.964662	3.42074e-09	1.2234e-07
ENSG00000168286	THAP11	0.502147	4.18827e-09	1.43998e-07
ENSG00000160972	PPP1R16A	0.543054	4.2854e-09	1.45727e-07
ENSG00000166582	CENPV	0.550746	5.80299e-09	1.85106e-07
ENSG00000100058	CRYBB2P1	0.553976	6.56568e-09	1.96434e-07
ENSG00000135047	CTSL	0.647882	6.94448e-09	2.05788e-07
ENSG00000133027	PEMT	0.689165	7.24139e-09	2.11564e-07
ENSG00000253203	GUSBP3	0.678209	9.32757e-09	2.5798e-07
ENSG00000100564	PIGH	0.638499	1.15553e-08	2.98393e-07
ENSG00000186468	RPS23	1.92483	1.2396e-08	3.13878e-07
ENSG00000157184	CPT2	0.603129	2.28163e-08	5.05287e-07
ENSG00000182117	NOP10	0.891644	2.30952e-08	5.07849e-07
ENSG00000068697	LAPTM4A	0.549334	2.43303e-08	5.21211e-07
ENSG00000100902	PSMA6	1.02959	3.1809e-08	6.3854e-07
ENSG00000185800	DMWD	0.592697	3.76704e-08	7.25768e-07
ENSG00000178761	FAM219B	0.512768	3.82121e-08	7.30276e-07
ENSG00000162244	RPL29	0.900249	3.82565e-08	7.30276e-07
ENSG00000179218	CALR	0.707846	3.91221e-08	7.41815e-07
ENSG00000178952	TUFM	0.588682	4.04462e-08	7.51333e-07
ENSG00000100867	DHRS2	0.510916	4.33838e-08	7.89407e-07
ENSG00000156482	RPL30	0.793649	4.35314e-08	7.89783e-07
ENSG00000131653	TRAF7	0.573521	4.39525e-08	7.92802e-07
ENSG00000129038	LOXL1	0.606139	5.63412e-08	9.50166e-07
ENSG00000187514	PTMA	1.89753	7.12583e-08	1.12548e-06
ENSG00000071073	MGAT4A	0.501556	7.20213e-08	1.13465e-06
ENSG00000175895	PLEKHF2	0.504026	7.32212e-08	1.14486e-06
ENSG00000227500	SCAMP4	0.953287	7.42476e-08	1.15511e-06
ENSG00000105677	TMEM147	0.53703	7.60002e-08	1.17942e-06
ENSG00000155729	KCTD18	0.593767	7.87792e-08	1.19595e-06
ENSG00000172809	RPL38	0.956407	7.89871e-08	1.19595e-06
ENSG00000126698	DNAJC8	0.730054	8.35667e-08	1.24132e-06
ENSG00000101400	SNTA1	0.55232	8.85905e-08	1.29575e-06
ENSG00000080824	HSP90AA1	1.18286	9.03197e-08	1.30712e-06
ENSG00000261064	RP11-1000B6.3	0.505803	1.04467e-07	1.46419e-06
ENSG00000088205	DDX18	0.702286	1.0955e-07	1.52513e-06
ENSG00000198786	MT-ND5	0.992278	1.12052e-07	1.5359e-06
ENSG00000144485	HES6	0.631239	1.22282e-07	1.65426e-06
ENSG00000076944	STXBP2	0.579739	1.26414e-07	1.68804e-06
ENSG00000245910	SNHG6	0.947961	1.39639e-07	1.82558e-06
ENSG00000135211	TMEM60	0.584377	1.45665e-07	1.88849e-06
ENSG00000129116	PALLD	0.701204	1.64499e-07	2.06387e-06
ENSG00000169567	HINT1	1.04932	1.6843e-07	2.10893e-06
ENSG00000198918	RPL39	0.61886	1.92416e-07	2.34785e-06
ENSG00000143183	TMCO1	0.837998	2.09638e-07	2.50399e-06
ENSG00000067560	RHOA	0.6186	2.16781e-07	2.5647e-06
ENSG00000089597	GANAB	0.543074	2.43361e-07	2.79933e-06
ENSG00000175348	TMEM9B	0.59101	2.58006e-07	2.9324e-06
ENSG00000164758	MED30	0.58538	2.64221e-07	2.98954e-06
ENSG00000105278	ZFR2	0.533399	2.83304e-07	3.15385e-06
ENSG00000170515	PA2G4	0.633719	3.3088e-07	3.57476e-06
ENSG00000182013	PNMAL1	0.681541	3.45827e-07	3.68508e-06
ENSG00000160213	CSTB	0.690649	3.69479e-07	3.87734e-06
ENSG00000196636	ACN9	0.709056	4.06988e-07	4.17935e-06
ENSG00000131238	PPT1	0.540243	4.96709e-07	4.89085e-06
ENSG00000111640	GAPDH	0.663796	5.68879e-07	5.40505e-06
ENSG00000143549	TPM3	0.773186	6.29441e-07	5.82889e-06
ENSG00000184983	NDUFA6	0.520156	7.00079e-07	6.23261e-06
ENSG00000145592	RPL37	3.48407	7.10821e-07	6.3192e-06
ENSG00000171867	PRNP	0.755323	7.15494e-07	6.34217e-06
ENSG00000120963	ZNF706	0.845285	7.18508e-07	6.35124e-06
ENSG00000064995	TAF11	0.540188	7.34005e-07	6.4481e-06
ENSG00000172115	CYCS	0.882168	7.56237e-07	6.5819e-06
ENSG00000160446	ZDHHC12	0.745738	7.63216e-07	6.61489e-06
ENSG00000110955	ATP5B	0.509287	8.12372e-07	6.96335e-06
ENSG00000105185	PDCD5	0.535406	8.22624e-07	7.01958e-06
ENSG00000174939	ASPHD1	0.558815	8.34447e-07	7.07461e-06
ENSG00000140264	SERF2	3.28771	8.36672e-07	7.08382e-06
ENSG00000173221	GLRX	0.641885	8.53284e-07	7.18537e-06
ENSG00000173141	MRP63	0.617868	9.02523e-07	7.55909e-06
ENSG00000120992	LYPLA1	0.529508	9.19362e-07	7.61809e-06
ENSG00000113013	HSPA9	0.937531	9.33543e-07	7.71506e-06
ENSG00000071243	ING3	0.599746	9.86046e-07	8.06329e-06
ENSG00000100412	ACO2	0.649492	1.10894e-06	8.95046e-06
ENSG00000085231	TAF9	0.502423	1.11036e-06	8.95046e-06
ENSG00000130332	LSM7	0.776468	1.12014e-06	9.00596e-06
ENSG00000164610	RP9	0.624485	1.12602e-06	9.0299e-06
ENSG00000198695	MT-ND6	0.710419	1.13959e-06	9.11525e-06
ENSG00000105364	MRPL4	0.50786	1.15053e-06	9.17994e-06
ENSG00000083937	CHMP2B	0.556067	1.22703e-06	9.61685e-06
ENSG00000113407	TARS	0.592466	1.34001e-06	1.03204e-05
ENSG00000172465	TCEAL1	0.520179	1.38969e-06	1.06111e-05
ENSG00000171159	C9orf16	0.712244	1.4555e-06	1.09656e-05
ENSG00000035862	TIMP2	0.561562	1.46348e-06	1.09991e-05
ENSG00000159199	ATP5G1	0.594813	1.51289e-06	1.13022e-05
ENSG00000234072	AC074117.10	0.641647	1.82304e-06	1.30851e-05
ENSG00000177576	C18orf32	0.559862	1.91088e-06	1.3513e-05
ENSG00000198898	CAPZA2	0.631091	2.05376e-06	1.42164e-05
ENSG00000104164	BLOC1S6	0.524884	2.09511e-06	1.44544e-05
ENSG00000096384	HSP90AB1	0.660003	2.12481e-06	1.46107e-05
ENSG00000095209	TMEM38B	0.518587	2.18231e-06	1.48259e-05
ENSG00000167397	VKORC1	0.553351	2.3431e-06	1.55948e-05
ENSG00000100138	NHP2L1	0.751994	2.40706e-06	1.59014e-05
ENSG00000116752	BCAS2	0.656236	2.55999e-06	1.66815e-05
ENSG00000101367	MAPRE1	0.717051	2.57325e-06	1.67215e-05
ENSG00000118181	RPS25	0.58491	2.62055e-06	1.69519e-05
ENSG00000175324	LSM1	0.641155	2.62443e-06	1.69593e-05
ENSG00000118705	RPN2	0.551303	2.68465e-06	1.72765e-05
ENSG00000120306	CYSTM1	0.73594	2.6874e-06	1.72765e-05
ENSG00000167088	SNRPD1	0.607325	2.81767e-06	1.79214e-05
ENSG00000102471	NDFIP2	0.521702	3.09564e-06	1.91874e-05
ENSG00000136522	MRPL47	0.642874	3.37158e-06	2.04696e-05
ENSG00000198208	RPS6KL1	0.666359	3.68834e-06	2.18804e-05
ENSG00000164022	AIMP1	0.534489	3.96745e-06	2.31826e-05
ENSG00000156976	EIF4A2	0.850554	4.00693e-06	2.33913e-05
ENSG00000241343	RPL36A	1.19297	4.30482e-06	2.4713e-05
ENSG00000115128	SF3B14	0.608261	4.34576e-06	2.49021e-05
ENSG00000106245	BUD31	0.598775	4.37664e-06	2.50379e-05
ENSG00000169429	IL8	0.564499	4.70771e-06	2.65123e-05
ENSG00000168243	GNG4	0.510249	4.73523e-06	2.66191e-05
ENSG00000161970	RPL26	3.35655	4.89573e-06	2.72994e-05
ENSG00000087074	PPP1R15A	0.584211	5.14914e-06	2.83567e-05
ENSG00000170088	TMEM192	0.555848	5.40731e-06	2.95951e-05
ENSG00000106028	SSBP1	0.632202	5.47855e-06	2.99061e-05
ENSG00000025039	RRAGD	0.708691	5.63096e-06	3.05772e-05
ENSG00000082515	MRPL22	0.533706	5.66175e-06	3.06504e-05
ENSG00000205323	SARNP	0.60321	6.32499e-06	3.32999e-05
ENSG00000198168	SVIP	0.585641	6.3355e-06	3.3327e-05
ENSG00000178053	MLF1	0.6618	6.39926e-06	3.35772e-05
ENSG00000068912	ERLEC1	0.586722	6.70355e-06	3.49382e-05
ENSG00000137876	RSL24D1	0.882349	6.71823e-06	3.49854e-05
ENSG00000099795	NDUFB7	0.610986	6.78549e-06	3.5215e-05
ENSG00000140905	GCSH	0.655496	6.91434e-06	3.56782e-05
ENSG00000136810	TXN	0.548739	7.02559e-06	3.6029e-05
ENSG00000130294	KIF1A	0.709109	7.03552e-06	3.60346e-05
ENSG00000169976	SF3B5	0.6274	7.06813e-06	3.61329e-05
ENSG00000205707	LYRM5	0.602941	7.41481e-06	3.75446e-05
ENSG00000236830	CBR3-AS1	0.51511	8.19725e-06	4.0582e-05
ENSG00000005486	RHBDD2	0.528571	8.39197e-06	4.11855e-05
ENSG00000115561	CHMP3	0.534113	8.86834e-06	4.32167e-05
ENSG00000114573	ATP6V1A	0.606562	8.94179e-06	4.3417e-05
ENSG00000232346	SC22CB-1E7.1	0.682378	8.94433e-06	4.3417e-05
ENSG00000116459	ATP5F1	0.600337	9.21566e-06	4.44911e-05
ENSG00000105583	WDR83OS	0.61275	9.58694e-06	4.58567e-05
ENSG00000264575	LINC00526	0.529512	1.10914e-05	5.14702e-05
ENSG00000111790	FGFR1OP2	0.524085	1.15745e-05	5.33726e-05
ENSG00000169813	HNRNPF	0.510072	1.16904e-05	5.36895e-05
ENSG00000004779	NDUFAB1	0.52744	1.18071e-05	5.4026e-05
ENSG00000169020	ATP5I	0.565715	1.18693e-05	5.41516e-05
ENSG00000124562	SNRPC	0.534512	1.25197e-05	5.63341e-05
ENSG00000126218	F10	0.569417	1.42625e-05	6.19367e-05
ENSG00000060762	MPC1	0.523351	1.43978e-05	6.2394e-05
ENSG00000166333	ILK	1.01348	1.59701e-05	6.76067e-05
ENSG00000145425	RPS3A	1.15489	1.6073e-05	6.78575e-05
ENSG00000089199	CHGB	0.61463	1.68015e-05	7.0174e-05
ENSG00000229833	PET100	0.554476	1.77286e-05	7.2678e-05
ENSG00000093010	COMT	0.540623	1.83051e-05	7.47457e-05
ENSG00000133142	TCEAL4	0.511726	2.05315e-05	8.19938e-05
ENSG00000089248	ERP29	0.580062	2.0582e-05	8.20512e-05
ENSG00000135541	AHI1	0.563304	2.27087e-05	8.89339e-05
ENSG00000240065	PSMB9	0.60539	2.36347e-05	9.17539e-05
ENSG00000142864	SERBP1	0.504129	2.36499e-05	9.17539e-05
ENSG00000133706	LARS	0.504537	2.47051e-05	9.5077e-05
ENSG00000101182	PSMA7	1.01557	2.68934e-05	0.000101923
ENSG00000204256	BRD2	0.503907	2.78235e-05	0.00010481
ENSG00000189403	HMGB1	0.539894	3.14291e-05	0.000114779
ENSG00000125995	ROMO1	0.608822	3.38215e-05	0.000120675
ENSG00000112245	PTP4A1	0.581331	3.99307e-05	0.000138976
ENSG00000138085	ATRAID	0.524141	4.03191e-05	0.000140093
ENSG00000144827	ABHD10	0.542819	4.0404e-05	0.000140309
ENSG00000124783	SSR1	0.51439	4.44982e-05	0.000152317
ENSG00000174886	NDUFA11	0.724925	5.01182e-05	0.000167141
ENSG00000034510	TMSB10	0.983736	5.76469e-05	0.000187624
ENSG00000079785	DDX1	0.508069	5.85635e-05	0.000189782
ENSG00000143612	C1orf43	0.50066	5.85844e-05	0.000189782
ENSG00000092199	HNRNPC	0.517261	7.02321e-05	0.000220958
ENSG00000120053	GOT1	0.559249	7.91366e-05	0.000244489
ENSG00000165637	VDAC2	0.631024	7.95637e-05	0.000245009
ENSG00000142789	CELA3A	0.800907	8.98819e-05	0.00027135
ENSG00000175197	DDIT3	0.559064	0.000103513	0.000303851
ENSG00000002586	CD99	0.60204	0.000107081	0.000312032
ENSG00000065518	NDUFB4	0.523478	0.000134934	0.000376884
ENSG00000149357	LAMTOR1	0.629042	0.000201932	0.000526003
ENSG00000173113	TRMT112	0.804631	0.000232299	0.000590898
ENSG00000124939	SCGB2A1	0.55673	0.000245828	0.000619097
ENSG00000163463	KRTCAP2	0.631836	0.000303729	0.000735735
ENSG00000147669	POLR2K	0.500256	0.000338143	0.000803154
ENSG00000008988	RPS20	2.28791	0.000370088	0.000868423
ENSG00000168003	SLC3A2	1.05349	0.000514993	0.0011578
ENSG00000144224	UBXN4	0.574814	0.000581001	0.00128668
ENSG00000170421	KRT8	0.553907	0.000595239	0.00131307
ENSG00000272009	RP1-313I6.12	0.533474	0.00082555	0.00174445
ENSG00000161677	JOSD2	0.737064	0.000941111	0.00195871
ENSG00000155189	AGPAT5	0.527667	0.000972244	0.00201676
ENSG00000099203	TMED1	0.506032	0.00255062	0.00468906
ENSG00000229801	RP11-353N4.1	1.04217	0.00427536	0.00747137
ENSG00000163888	CAMK2N2	0.674317	0.00514239	0.00881331
ENSG00000206503	HLA-A	7.10372	0.00756396	0.0124361
ENSG00000100445	SDR39U1	0.579639	0.0101726	0.0162277
ENSG00000197019	SERTAD1	0.515642	0.0113654	0.0178875
